# Functional cooperation, adaptation and synchronization of subcellular processes in cellular neighborhoods as inferred from spatial transcriptomics

**DOI:** 10.64898/2026.11.24.768887

**Authors:** Jens Hansen, Ravi Iyengar

## Abstract

Tissue-level functions emerge from pathway activities distributed across neighboring cells. Yet analyses of spatial transcriptomics mostly focus on cell type composition or signaling through ligand-receptor pairs, leaving spatial relationships between effector processes undescribed. We inferred networks of functionally interacting subcellular processes (SCPs) that are independent of shared gene products and lie beyond sibling relationships defined in parent-child hierarchies. Using those networks for the analysis of published spatial transcriptomics datasets from human kidney biopsies, we identified functionally related SCP activities between a tissue spot and its neighbors. Identified pairs of adjacent SCPs indicate functional cooperation, e.g. basement membrane assembly and cell-matrix adhesion, functional adaption, e.g. complement synthesis and inhibition, and functional synchronization, e.g. folate cycle and cobalamin metabolism or pre-mRNA splicing and nuclear mRNA export. Two independent null models, shuffling of SCP labels within the network and shuffling of spots on the tissue slice, distinguish pairs that are functionally non-random and pairs that are additionally enriched within the immediate neighborhood, separating local from tissue-wide coordination. Our results suggest that tissue physiology reflects not only cell type composition but also functional coordination between neighboring regions.
