## Supplementary Tables for "Functional cooperation, adaptation and synchronization of subcellular processes in cellular neighborhoods as inferred from spatial transcriptomics": Supplementary table 01A - SCPs liver.txt

Ontology	Group	Sample_entryType	Sample_name	Scp	Pvalue	Minus_log10_pvalue	Fractional_rank	Overlap_count	Scp_genes_count	Experimental_genes_count	ReadWrite_overlap_symbols
Mbco2beta_level3	LiverSnt_CtVsAll	Diffrna_up	LiverSnt_CtVsAll-Bcells	Nonsense-mediated mRNA decay pathway	0.00015513246510057	3.809297	1	5	11	434	PABPC1;SMG1;SMG6;SMG7;UPF2
Mbco2beta_level3	LiverSnt_CtVsAll	Diffrna_up	LiverSnt_CtVsAll-Bcells	Histone methylation and demethylation	0.000234295857098615	3.630235	2	12	68	434	ATF7IP;EZH2;HELLS;JARID2;KDM2A;KDM3B;KDM4C;KDM5A;KMT2C;KMT2E;NSD1;RBL1
Mbco2beta_level3	LiverSnt_CtVsAll	Diffrna_up	LiverSnt_CtVsAll-Bcells	Condensin-mediated chromosome condensation	0.00025372340372911	3.595639	3	4	7	434	NCAPD2;NCAPG2;SMC2;SMC4
Mbco2beta_level3	LiverSnt_CtVsAll	Diffrna_up	LiverSnt_CtVsAll-Bcells	Histone ubiquitination and deubiquitination	0.00214364343835333	2.668848	4	6	26	434	BARD1;HUWE1;MSL1;MYSM1;UBE2B;USP3
Mbco2beta_level3	LiverSnt_CtVsAll	Diffrna_up	LiverSnt_CtVsAll-Bcells	Protein folding in ER	0.00272883844717108	2.564022	5	5	19	434	CANX;HSP90B1;HSPA5;PDIA4;PDIA6
Mbco2beta_level3	LiverSnt_CtVsAll	Diffrna_up	LiverSnt_CtVsAll-Bcells	Fanconi anemia interstrand cross-link repair pathway	0.00436912231175004	2.359606	6	5	21	434	BRCA2;FANCA;FANCI;SLX4;USP1
Mbco2beta_level3	LiverSnt_CtVsAll	Diffrna_up	LiverSnt_CtVsAll-Bcells	Endoplasmic reticulum quality control system	0.00493594304195061	2.30663	7	7	40	434	EDEM1;EDEM3;NPLOC4;SARAF;SEC63;SEL1L;USP25
Mbco2beta_level3	LiverSnt_CtVsAll	Diffrna_up	LiverSnt_CtVsAll-Bcells	Microtubule plus-end tracking	0.00536634827791775	2.270321	8	4	14	434	CLASP2;PAFAH1B1;SLAIN2;TACC3
Mbco2beta_level3	LiverSnt_CtVsAll	Diffrna_up	LiverSnt_CtVsAll-Bcells	Regulation of pre-mRNA processing by hnRNPs	0.00701135835189471	2.154198	9	4	15	434	HNRNPDL;HNRNPK;HNRNPL;HNRNPU
Mbco2beta_level3	LiverSnt_CtVsAll	Diffrna_up	LiverSnt_CtVsAll-Bcells	Early endocytic vesicle and endosome tethering	0.00706363858531973	2.150971	10	3	8	434	RAB5A;RAB7A;VPS8
Mbco2beta_level3	LiverSnt_CtVsAll	Diffrna_up	LiverSnt_CtVsAll-Bcells	Endoplasmic and sarcoplasmic calcium import, export and storage	0.00895783786593272	2.047797	11	4	16	434	HSP90B1;HSPA5;P4HB;PDIA4
Mbco2beta_level3	LiverSnt_CtVsAll	Diffrna_up	LiverSnt_CtVsAll-Bcells	Nucleosome assembly	0.0139650725089326	1.854957	12.5	3	10	434	CHAF1A;CHD1;HMGB1
Mbco2beta_level3	LiverSnt_CtVsAll	Diffrna_up	LiverSnt_CtVsAll-Bcells	Okazaki-fragment maturation and DNA synthesis during NER, MMR, BER and HR	0.0139650725089326	1.854957	12.5	3	10	434	LIG1;PCNA;RFC4
Mbco2beta_level3	LiverSnt_CtVsAll	Diffrna_up	LiverSnt_CtVsAll-Bcells	Phase II biotransformation via glucuronidation	0.0161079264127401	1.79296	14.5	2	4	434	UGT2B4;UGT2B7
Mbco2beta_level3	LiverSnt_CtVsAll	Diffrna_up	LiverSnt_CtVsAll-Bcells	Upstream regulation of contractile ring	0.0161079264127401	1.79296	14.5	2	4	434	ECT2;ROCK1
Mbco2beta_level3	LiverSnt_CtVsAll	Diffrna_up	LiverSnt_CtVsAll-Bcells	ER unfolded protein response pathway	0.0184473388120855	1.734066	17	3	11	434	HSP90B1;HSPA5;XBP1
Mbco2beta_level3	LiverSnt_CtVsAll	Diffrna_up	LiverSnt_CtVsAll-Bcells	Quiescence- and senescence-associated cell cycle arrest	0.0184473388120855	1.734066	17	3	11	434	MYBL1;RBL1;RBL2
Mbco2beta_level3	LiverSnt_CtVsAll	Diffrna_up	LiverSnt_CtVsAll-Bcells	SDSA homologous recombination DSB repair	0.0184473388120855	1.734066	17	3	11	434	BARD1;BRCA2;RAD54B
Mbco2beta_level3	LiverSnt_CtVsAll	Diffrna_up	LiverSnt_CtVsAll-Bcells	Initiation of miRNA- and siRNA-mediated mRNA silencing	0.0236326439059711	1.626488	19.5	3	12	434	AGO4;TNRC6B;TNRC6C
Mbco2beta_level3	LiverSnt_CtVsAll	Diffrna_up	LiverSnt_CtVsAll-Bcells	Kinetochore-microtubule attachment	0.0236326439059711	1.626488	19.5	3	12	434	BIRC5;RANBP2;SKA2
Mbco2beta_level3	LiverSnt_CtVsAll	Diffrna_up	LiverSnt_CtVsAll-Bcells	U1 and U2 snRNP recruitment and pre-spliceosome assembly	0.025896824909482	1.586753	21	2	5	434	RBM5;SF1
Mbco2beta_level3	LiverSnt_CtVsAll	Diffrna_up	LiverSnt_CtVsAll-Bcells	Restriction point	0.0295221516600837	1.529852	22	3	13	434	CCNE2;RBL1;RBL2
Mbco2beta_level3	LiverSnt_CtVsAll	Diffrna_up	LiverSnt_CtVsAll-Bcells	Sister chromatid cohesion	0.032407050208121	1.48936	23	4	23	434	ATAD5;CHTF18;NIPBL;RFC4
Mbco2beta_level3	LiverSnt_CtVsAll	Diffrna_up	LiverSnt_CtVsAll-Bcells	Assembly of core replication fork machinery	0.0361100980369245	1.442371	24	3	14	434	MCM3;MCM4;MCM6
Mbco2beta_level3	LiverSnt_CtVsAll	Diffrna_up	LiverSnt_CtVsAll-Bcells	Bridge-mediated phospholipid transfer at organelle contact sites	0.0374774414345918	1.42623	25.5	2	6	434	ATG2B;VPS13B
Mbco2beta_level3	LiverSnt_CtVsAll	Diffrna_up	LiverSnt_CtVsAll-Bcells	Induction of ER-phagy	0.0374774414345918	1.42623	25.5	2	6	434	CCPG1;SEC62
Mbco2beta_level3	LiverSnt_CtVsAll	Diffrna_up	LiverSnt_CtVsAll-Cholangiocyte	Fibroblast growth factor receptor signaling	2.8881920216892E-05	4.539374	1	4	5	401	FGFR1;FGFR2;FGFR3;FGFR4
Mbco2beta_level3	LiverSnt_CtVsAll	Diffrna_up	LiverSnt_CtVsAll-Cholangiocyte	Adherens junction organization	0.000909061038408382	3.041407	2	6	24	401	ALCAM;CDH1;CDH2;MYO1D;RASSF8;SSX2IP
Mbco2beta_level3	LiverSnt_CtVsAll	Diffrna_up	LiverSnt_CtVsAll-Cholangiocyte	Microtubule crosslinking and bundling	0.00113022994120928	2.946833	3	3	5	401	AKAP9;MAP2;MTCL1
Mbco2beta_level3	LiverSnt_CtVsAll	Diffrna_up	LiverSnt_CtVsAll-Cholangiocyte	Carrier-mediated bicarbonate transmembrane transport	0.00217722075581357	2.662097	4	3	6	401	CA2;SLC4A4;SLC4A7
Mbco2beta_level3	LiverSnt_CtVsAll	Diffrna_up	LiverSnt_CtVsAll-Cholangiocyte	Aggregation of acetylcholine receptor at postsynaptic membrane	0.00246387549920822	2.608381	5.5	2	2	401	AGRN;UTRN
Mbco2beta_level3	LiverSnt_CtVsAll	Diffrna_up	LiverSnt_CtVsAll-Cholangiocyte	Proteolysis of MACIT collagen	0.00246387549920822	2.608381	5.5	2	2	401	ADAM10;ADAM9
Mbco2beta_level3	LiverSnt_CtVsAll	Diffrna_up	LiverSnt_CtVsAll-Cholangiocyte	Lipid raft dynamics	0.0036701857677301	2.435312	7	3	7	401	ABCB1;ABCC1;CAV1
Mbco2beta_level3	LiverSnt_CtVsAll	Diffrna_up	LiverSnt_CtVsAll-Cholangiocyte	Hippo signaling	0.00385715348004929	2.413733	8	5	22	401	PTPN14;TEAD1;WWC1;WWTR1;YAP1
Mbco2beta_level3	LiverSnt_CtVsAll	Diffrna_up	LiverSnt_CtVsAll-Cholangiocyte	Basement membrane assembly and organization	0.00403993745931447	2.393625	9	4	14	401	COL4A1;COL4A2;HSPG2;LAMC1
Mbco2beta_level3	LiverSnt_CtVsAll	Diffrna_up	LiverSnt_CtVsAll-Cholangiocyte	G protein-regulated adenylate cyclase signaling cascade	0.00690742053555912	2.160684	10	6	35	401	ADCY9;AKAP7;AKAP9;PDE4D;PDE7A;PDE8A
Mbco2beta_level3	LiverSnt_CtVsAll	Diffrna_up	LiverSnt_CtVsAll-Cholangiocyte	Galectin synthesis	0.00714789615820201	2.145822	12	2	3	401	LGALS3;LGALS4
Mbco2beta_level3	LiverSnt_CtVsAll	Diffrna_up	LiverSnt_CtVsAll-Cholangiocyte	Klotho-dependent FGF receptor signaling	0.00714789615820201	2.145822	12	2	3	401	FGFR1;FGFR4
Mbco2beta_level3	LiverSnt_CtVsAll	Diffrna_up	LiverSnt_CtVsAll-Cholangiocyte	Platelet-derived growth factor synthesis	0.00714789615820201	2.145822	12	2	3	401	PDGFC;PDGFD
Mbco2beta_level3	LiverSnt_CtVsAll	Diffrna_up	LiverSnt_CtVsAll-Cholangiocyte	Channel-coupled mechanosensing	0.0138263711878071	1.859292	14.5	2	4	401	PIEZO2;TMEM63A
Mbco2beta_level3	LiverSnt_CtVsAll	Diffrna_up	LiverSnt_CtVsAll-Cholangiocyte	Microtubule phosphorylation	0.0138263711878071	1.859292	14.5	2	4	401	PRKCA;SYK
Mbco2beta_level3	LiverSnt_CtVsAll	Diffrna_up	LiverSnt_CtVsAll-Cholangiocyte	Eukaryotic intraflagellar transport	0.0172568174493269	1.763039	16	5	31	401	BBS9;DYNC2H1;IFT57;KIF3B;WDR35
Mbco2beta_level3	LiverSnt_CtVsAll	Diffrna_up	LiverSnt_CtVsAll-Cholangiocyte	Vesicle tethering at plasma membrane	0.0191611468009494	1.717579	17	3	12	401	EXOC4;EXOC6;EXOC6B
Mbco2beta_level3	LiverSnt_CtVsAll	Diffrna_up	LiverSnt_CtVsAll-Cholangiocyte	Ephrin receptor signaling	0.0222904653521705	1.651881	19.5	2	5	401	EPHA4;EPHB6
Mbco2beta_level3	LiverSnt_CtVsAll	Diffrna_up	LiverSnt_CtVsAll-Cholangiocyte	Generation of electrochemical gradients by Na-K-ATPase	0.0222904653521705	1.651881	19.5	2	5	401	ATP1A1;ATP1B1
Mbco2beta_level3	LiverSnt_CtVsAll	Diffrna_up	LiverSnt_CtVsAll-Cholangiocyte	Insulin-like growth factor receptor signaling	0.0222904653521705	1.651881	19.5	2	5	401	GRB10;ITGAV
Mbco2beta_level3	LiverSnt_CtVsAll	Diffrna_up	LiverSnt_CtVsAll-Cholangiocyte	Integrin-basement membrane interaction and signaling	0.0222904653521705	1.651881	19.5	2	5	401	ITGA3;ITGAV
Mbco2beta_level3	LiverSnt_CtVsAll	Diffrna_up	LiverSnt_CtVsAll-Cholangiocyte	Amyloid precursor protein cleavage	0.0240088557569162	1.619629	22.5	3	13	401	ADAM10;APH1B;BACE2
Mbco2beta_level3	LiverSnt_CtVsAll	Diffrna_up	LiverSnt_CtVsAll-Cholangiocyte	Notch signaling in receiving cell	0.0240088557569162	1.619629	22.5	3	13	401	ADAM10;APH1B;MAML2
Mbco2beta_level3	LiverSnt_CtVsAll	Diffrna_up	LiverSnt_CtVsAll-Cholangiocyte	Filopodium assembly, organization and upstream regulation	0.0294549243838956	1.530842	24	3	14	401	ENAH;FNBP1L;MYO10
Mbco2beta_level3	LiverSnt_CtVsAll	Diffrna_up	LiverSnt_CtVsAll-Cholangiocyte	Microtubule glutamylation and deglutamylation	0.0323470876501748	1.490165	25	2	6	401	AGBL3;TPGS2
Mbco2beta_level3	LiverSnt_CtVsAll	Diffrna_up	LiverSnt_CtVsAll-Cholangiocyte	Cell polarity establishment	0.0354947305567603	1.449836	26	3	15	401	LLGL2;PARD3;PARD3B
Mbco2beta_level3	LiverSnt_CtVsAll	Diffrna_up	LiverSnt_CtVsAll-Cholangiocyte	Vesicle fusion with plasma membrane	0.0421193541634138	1.375518	27	3	16	401	STX3;STXBP3;STXBP4
Mbco2beta_level3	LiverSnt_CtVsAll	Diffrna_up	LiverSnt_CtVsAll-Cholangiocyte	Cellular xenobiotic uptake and efflux	0.0493161743312772	1.307011	28	3	17	401	ABCB1;ABCC1;ABCC3
Mbco2beta_level3	LiverSnt_CtVsAll	Diffrna_up	LiverSnt_CtVsAll-Cholangiocyte	Histamine metabolism	0.0496963688191658	1.303675	32	1	1	401	HNMT
Mbco2beta_level3	LiverSnt_CtVsAll	Diffrna_up	LiverSnt_CtVsAll-Cholangiocyte	Mineralocorticoid receptor-selective signaling	0.0496963688191658	1.303675	32	1	1	401	NR3C2
Mbco2beta_level3	LiverSnt_CtVsAll	Diffrna_up	LiverSnt_CtVsAll-Cholangiocyte	Neuregulin synthesis	0.0496963688191658	1.303675	32	1	1	401	NRG1
Mbco2beta_level3	LiverSnt_CtVsAll	Diffrna_up	LiverSnt_CtVsAll-Cholangiocyte	Perlecan synthesis	0.0496963688191658	1.303675	32	1	1	401	HSPG2
Mbco2beta_level3	LiverSnt_CtVsAll	Diffrna_up	LiverSnt_CtVsAll-Cholangiocyte	Synthesis of BMP and other BMP receptor ligands	0.0496963688191658	1.303675	32	1	1	401	BMP2
Mbco2beta_level3	LiverSnt_CtVsAll	Diffrna_up	LiverSnt_CtVsAll-Cholangiocyte	Synthesis of secreted WNT signaling modulators	0.0496963688191658	1.303675	32	1	1	401	SFRP5
Mbco2beta_level3	LiverSnt_CtVsAll	Diffrna_up	LiverSnt_CtVsAll-Cholangiocyte	Versican core protein biosynthesis	0.0496963688191658	1.303675	32	1	1	401	VCAN
Mbco2beta_level3	LiverSnt_CtVsAll	Diffrna_up	LiverSnt_CtVsAll-Hepatocyte	Coagulation cascade	4.33025483949144E-09	8.363486	1	10	18	424	F10;F11;F12;F13B;F2;F5;F7;FGB;FGG;KLKB1
Mbco2beta_level3	LiverSnt_CtVsAll	Diffrna_up	LiverSnt_CtVsAll-Hepatocyte	EETs and 20-HETE synthesis from arachidonic acid	2.03541660732726E-08	7.691347	2	6	6	424	CYP2C8;CYP2C9;CYP2J2;CYP4A11;CYP4F2;CYP4F3
Mbco2beta_level3	LiverSnt_CtVsAll	Diffrna_up	LiverSnt_CtVsAll-Hepatocyte	Phase I biotransformation via cytochrome P450	2.8938086323841E-07	6.53853	3	7	11	424	CYP2A6;CYP2B6;CYP2C8;CYP2C9;CYP3A4;CYP3A5;POR
Mbco2beta_level3	LiverSnt_CtVsAll	Diffrna_up	LiverSnt_CtVsAll-Hepatocyte	Membrane attack complex formation	2.24862528248856E-06	5.648083	4.5	5	6	424	C5;C6;C8A;C8B;C9
Mbco2beta_level3	LiverSnt_CtVsAll	Diffrna_up	LiverSnt_CtVsAll-Hepatocyte	Urea cycle	2.24862528248856E-06	5.648083	4.5	5	6	424	ARG1;ASL;ASS1;CPS1;SLC25A15
Mbco2beta_level3	LiverSnt_CtVsAll	Diffrna_up	LiverSnt_CtVsAll-Hepatocyte	Glycogen synthesis and glycogenolysis	2.46430965378042E-06	5.608305	6	8	19	424	GBE1;GCKR;GYG2;GYS2;PGM1;PPP1R3B;PPP1R3C;UGP2
Mbco2beta_level3	LiverSnt_CtVsAll	Diffrna_up	LiverSnt_CtVsAll-Hepatocyte	Cellular xenobiotic uptake and efflux	1.29323426473761E-05	4.888323	7	7	17	424	ABCB11;ABCC2;SLC22A1;SLC22A3;SLC22A7;SLC47A1;SLCO1B1
Mbco2beta_level3	LiverSnt_CtVsAll	Diffrna_up	LiverSnt_CtVsAll-Hepatocyte	Branched tryptophan-kynurenine pathway producing NAD and diverse metabolites	1.43267926251776E-05	4.843851	8	6	12	424	ACMSD;AFMID;ALDH8A1;HAAO;KMO;TDO2
Mbco2beta_level3	LiverSnt_CtVsAll	Diffrna_up	LiverSnt_CtVsAll-Hepatocyte	Retinoid metabolism and intracellular transport	3.05627547881254E-05	4.514808	9	7	19	424	ADH1A;ADH1B;ADH4;ALDH1A2;CYP2C8;CYP3A4;CYP3A5
Mbco2beta_level3	LiverSnt_CtVsAll	Diffrna_up	LiverSnt_CtVsAll-Hepatocyte	Conjugated bile acid secretion and reabsorbtion	3.60440705481456E-05	4.443166	10	4	5	424	ABCB11;ABCC2;SLC10A1;SLCO1B1
Mbco2beta_level3	LiverSnt_CtVsAll	Diffrna_up	LiverSnt_CtVsAll-Hepatocyte	Endogenous control of complement activity	7.9160105609266E-05	4.101494	11	5	10	424	C4BPA;CFH;CFHR3;CFHR5;CFI
Mbco2beta_level3	LiverSnt_CtVsAll	Diffrna_up	LiverSnt_CtVsAll-Hepatocyte	Androgen receptor signaling	0.000144118924657782	3.841279	12	3	3	424	AR;SRD5A1;SRD5A2
Mbco2beta_level3	LiverSnt_CtVsAll	Diffrna_up	LiverSnt_CtVsAll-Hepatocyte	Fatty acid omega-oxidation	0.000231775151165777	3.634933	13	4	7	424	CYP4A11;CYP4F11;CYP4F2;CYP4F3
Mbco2beta_level3	LiverSnt_CtVsAll	Diffrna_up	LiverSnt_CtVsAll-Hepatocyte	Glutamate and glutamine metabolism	0.000354359306083077	3.450556	14	5	13	424	GLS2;GLUD1;GOT1;SLC1A1;SLC7A5
Mbco2beta_level3	LiverSnt_CtVsAll	Diffrna_up	LiverSnt_CtVsAll-Hepatocyte	Cellular uptake and efflux of free cholesterol	0.000766718752436059	3.115364	15.5	4	9	424	ABCG5;ABCG8;NPC1L1;PON1
Mbco2beta_level3	LiverSnt_CtVsAll	Diffrna_up	LiverSnt_CtVsAll-Hepatocyte	Phase I biotransformation via alcohol and aldehyde dehydrogenases	0.000766718752436059	3.115364	15.5	4	9	424	ADH1A;ADH1B;ADH4;ADH6
Mbco2beta_level3	LiverSnt_CtVsAll	Diffrna_up	LiverSnt_CtVsAll-Hepatocyte	Aspartate and arginine metabolism	0.00122509118366365	2.911832	18	4	10	424	ARG1;ASL;ASS1;SLC7A2
Mbco2beta_level3	LiverSnt_CtVsAll	Diffrna_up	LiverSnt_CtVsAll-Hepatocyte	Conversion of VLDL into IDL and LDL	0.00122509118366365	2.911832	18	4	10	424	ANGPTL3;ANGPTL4;ANGPTL8;LIPC
Mbco2beta_level3	LiverSnt_CtVsAll	Diffrna_up	LiverSnt_CtVsAll-Hepatocyte	Serine and glycine metabolism	0.00122509118366365	2.911832	18	4	10	424	GLDC;PSAT1;SDS;SHMT1
Mbco2beta_level3	LiverSnt_CtVsAll	Diffrna_up	LiverSnt_CtVsAll-Hepatocyte	Cellular uptake and export of free and transferrin-bound iron	0.0018457826913128	2.733819	20	4	11	424	CP;SLC39A14;STEAP3;TF
Mbco2beta_level3	LiverSnt_CtVsAll	Diffrna_up	LiverSnt_CtVsAll-Hepatocyte	Beta-oxidation	0.00190338346250937	2.720474	21	6	26	424	ACADL;ACOX2;DECR2;EHHADH;HSD17B4;SCP2
Mbco2beta_level3	LiverSnt_CtVsAll	Diffrna_up	LiverSnt_CtVsAll-Hepatocyte	Inhibition of fibrinolysis	0.00255777831658785	2.592137	23.5	3	6	424	CPB2;LPA;SERPINF2
Mbco2beta_level3	LiverSnt_CtVsAll	Diffrna_up	LiverSnt_CtVsAll-Hepatocyte	Ketone body metabolism and transport	0.00255777831658785	2.592137	23.5	3	6	424	BDH1;HMGCS2;SLC16A1
Mbco2beta_level3	LiverSnt_CtVsAll	Diffrna_up	LiverSnt_CtVsAll-Hepatocyte	Non-LPL-mediated lipoprotein remodeling	0.00255777831658785	2.592137	23.5	3	6	424	LIPC;LIPG;PON1
Mbco2beta_level3	LiverSnt_CtVsAll	Diffrna_up	LiverSnt_CtVsAll-Hepatocyte	Phenylalanine and tyrosine degradation pathway	0.00255777831658785	2.592137	23.5	3	6	424	FAH;HGD;PAH
Mbco2beta_level3	LiverSnt_CtVsAll	Diffrna_up	LiverSnt_CtVsAll-Hepatocyte	Bile acid synthesis from cholesterol	0.00430228069061562	2.366301	27.5	3	7	424	AKR1D1;CYP27A1;CYP39A1
Mbco2beta_level3	LiverSnt_CtVsAll	Diffrna_up	LiverSnt_CtVsAll-Hepatocyte	Fatty acid elongation	0.00430228069061562	2.366301	27.5	3	7	424	ELOVL2;ELOVL6;PECR
Mbco2beta_level3	LiverSnt_CtVsAll	Diffrna_up	LiverSnt_CtVsAll-Hepatocyte	Intracellular triacylglycerol mobilization	0.00430228069061562	2.366301	27.5	3	7	424	MGLL;PLIN5;PNPLA3
Mbco2beta_level3	LiverSnt_CtVsAll	Diffrna_up	LiverSnt_CtVsAll-Hepatocyte	Regulation of iron homeostasis	0.00430228069061562	2.366301	27.5	3	7	424	HAMP;TFR2;TMPRSS6
Mbco2beta_level3	LiverSnt_CtVsAll	Diffrna_up	LiverSnt_CtVsAll-Hepatocyte	Glycolysis and gluconeogenesis	0.00487346350405291	2.312162	30	6	31	424	ALDOB;FBP1;GCKR;PC;PCK1;PFKFB1
Mbco2beta_level3	LiverSnt_CtVsAll	Diffrna_up	LiverSnt_CtVsAll-Hepatocyte	Farnesyl pyrophosphate biosynthesis in the mevalonate pathway	0.00661704621978481	2.179336	31	3	8	424	HMGCS1;HMGCS2;MVK
Mbco2beta_level3	LiverSnt_CtVsAll	Diffrna_up	LiverSnt_CtVsAll-Hepatocyte	Phase I biotransformation via flavin-containing monooxygenases	0.00797674341994935	2.098174	32.5	2	3	424	FMO3;FMO5
Mbco2beta_level3	LiverSnt_CtVsAll	Diffrna_up	LiverSnt_CtVsAll-Hepatocyte	Plasma hemoglobin and heme scavenging	0.00797674341994935	2.098174	32.5	2	3	424	HPR;HPX
Mbco2beta_level3	LiverSnt_CtVsAll	Diffrna_up	LiverSnt_CtVsAll-Hepatocyte	GABA metabolism	0.0153995777422332	1.812491	35	2	4	424	SLC6A1;SLC6A13
Mbco2beta_level3	LiverSnt_CtVsAll	Diffrna_up	LiverSnt_CtVsAll-Hepatocyte	Inhibin synthesis	0.0153995777422332	1.812491	35	2	4	424	INHBA;INHBC
Mbco2beta_level3	LiverSnt_CtVsAll	Diffrna_up	LiverSnt_CtVsAll-Hepatocyte	Purine catabolism	0.0153995777422332	1.812491	35	2	4	424	GDA;XDH
Mbco2beta_level3	LiverSnt_CtVsAll	Diffrna_up	LiverSnt_CtVsAll-Hepatocyte	Fatty acid activation	0.0173295294520737	1.761213	38	3	11	424	ACSL1;ACSM2B;ACSS3
Mbco2beta_level3	LiverSnt_CtVsAll	Diffrna_up	LiverSnt_CtVsAll-Hepatocyte	Lysine metabolism	0.0173295294520737	1.761213	38	3	11	424	AASS;PIPOX;SUGCT
Mbco2beta_level3	LiverSnt_CtVsAll	Diffrna_up	LiverSnt_CtVsAll-Hepatocyte	Regulation of coagulation cascade	0.0173295294520737	1.761213	38	3	11	424	PLG;PROC;PROZ
Mbco2beta_level3	LiverSnt_CtVsAll	Diffrna_up	LiverSnt_CtVsAll-Hepatocyte	Activation of pro-MMPs	0.0247788251444838	1.605919	41.5	2	5	424	KLKB1;PLG
Mbco2beta_level3	LiverSnt_CtVsAll	Diffrna_up	LiverSnt_CtVsAll-Hepatocyte	Methionine cycle	0.0247788251444838	1.605919	41.5	2	5	424	BHMT;MAT1A
Mbco2beta_level3	LiverSnt_CtVsAll	Diffrna_up	LiverSnt_CtVsAll-Hepatocyte	Phase II biotransformation via sulfonation	0.0247788251444838	1.605919	41.5	2	5	424	SULT1E1;SULT2A1
Mbco2beta_level3	LiverSnt_CtVsAll	Diffrna_up	LiverSnt_CtVsAll-Hepatocyte	Triacylglycerol synthesis by monoacylglycerol pathway	0.0247788251444838	1.605919	41.5	2	5	424	MOGAT1;MOGAT2
Mbco2beta_level3	LiverSnt_CtVsAll	Diffrna_up	LiverSnt_CtVsAll-Hepatocyte	Cellular urate import and export	0.0358893485582106	1.445034	45	2	6	424	SLC17A1;SLC17A3
Mbco2beta_level3	LiverSnt_CtVsAll	Diffrna_up	LiverSnt_CtVsAll-Hepatocyte	Fructose and mannose metabolism	0.0358893485582106	1.445034	45	2	6	424	ALDOB;TKFC
Mbco2beta_level3	LiverSnt_CtVsAll	Diffrna_up	LiverSnt_CtVsAll-Hepatocyte	VLDL synthesis and organization for hepatic lipid transport	0.0358893485582106	1.445034	45	2	6	424	APOB;MTTP
Mbco2beta_level3	LiverSnt_CtVsAll	Diffrna_up	LiverSnt_CtVsAll-Hepatocyte	Chemically and physiologically gated channel-mediated sodium transmembrane movement	0.0485241757052042	1.314042	48	2	7	424	TRPM8;TRPV1
Mbco2beta_level3	LiverSnt_CtVsAll	Diffrna_up	LiverSnt_CtVsAll-Hepatocyte	Fibrinolysis	0.0485241757052042	1.314042	48	2	7	424	CPB2;PLG
Mbco2beta_level3	LiverSnt_CtVsAll	Diffrna_up	LiverSnt_CtVsAll-Hepatocyte	Stimulus-dependent and constitutive channel-mediated calcium entry	0.0485241757052042	1.314042	48	2	7	424	TRPM8;TRPV1
Mbco2beta_level3	LiverSnt_CtVsAll	Diffrna_up	LiverSnt_CtVsAll-LSECs	G protein-regulated phospholipase C beta signaling cascade	7.14371080757429E-05	4.146076	1	6	15	428	GNAQ;ITPR3;PLCB1;PRKCA;PRKCB;RGS3
Mbco2beta_level3	LiverSnt_CtVsAll	Diffrna_up	LiverSnt_CtVsAll-LSECs	Endothelial support of leukocyte rolling and transmigration	8.28054407241512E-05	4.081941	2	5	10	428	ESAM;ICAM2;PECAM1;PODXL;VCAM1
Mbco2beta_level3	LiverSnt_CtVsAll	Diffrna_up	LiverSnt_CtVsAll-LSECs	RHOA RAC1 CDC42 signaling pathway	0.000100534287280185	3.997686	3	9	37	428	ABR;ARHGEF6;DLC1;DOCK4;PREX1;PREX2;SRGAP1;SRGAP2;VAV3
Mbco2beta_level3	LiverSnt_CtVsAll	Diffrna_up	LiverSnt_CtVsAll-LSECs	Inhibition of matrix metalloproteinases, ADAM and ADAMTS proteases	0.000148246203855281	3.829016	4.5	3	3	428	TIMP1;TIMP2;TIMP3
Mbco2beta_level3	LiverSnt_CtVsAll	Diffrna_up	LiverSnt_CtVsAll-LSECs	Vascular endothelial growth factor receptor signaling	0.000148246203855281	3.829016	4.5	3	3	428	FLT1;FLT4;KDR
Mbco2beta_level3	LiverSnt_CtVsAll	Diffrna_up	LiverSnt_CtVsAll-LSECs	Basement membrane assembly and organization	0.000550952315336563	3.258886	6	5	14	428	COL4A1;COL4A2;HSPG2;P3H2;PXDN
Mbco2beta_level3	LiverSnt_CtVsAll	Diffrna_up	LiverSnt_CtVsAll-LSECs	Semaphorin receptor signaling	0.00126902126573273	2.896531	7	4	10	428	NRP1;NRP2;PLXNA2;PLXND1
Mbco2beta_level3	LiverSnt_CtVsAll	Diffrna_up	LiverSnt_CtVsAll-LSECs	Chondroitin sulfate and dermatan sulfate chain biosynthesis	0.00191119649653883	2.718695	8	4	11	428	CHST11;CHST15;CHSY1;CHSY3
Mbco2beta_level3	LiverSnt_CtVsAll	Diffrna_up	LiverSnt_CtVsAll-LSECs	gp130 receptor signaling	0.00262799100552301	2.580376	9	3	6	428	IL6ST;LIFR;OSMR
Mbco2beta_level3	LiverSnt_CtVsAll	Diffrna_up	LiverSnt_CtVsAll-LSECs	Scavenger receptor-mediated initiation of cargo uptake	0.00380440160314827	2.419714	10	4	13	428	CD36;SCARF1;STAB1;STAB2
Mbco2beta_level3	LiverSnt_CtVsAll	Diffrna_up	LiverSnt_CtVsAll-LSECs	C-type lectin receptor signaling	0.00441869908980826	2.354706	11	3	7	428	CLEC2B;CLEC4M;MRC1
Mbco2beta_level3	LiverSnt_CtVsAll	Diffrna_up	LiverSnt_CtVsAll-LSECs	Filopodium assembly, organization and upstream regulation	0.00510578131823627	2.291938	12	4	14	428	ARHGEF6;FMNL2;MYO10;RAPH1
Mbco2beta_level3	LiverSnt_CtVsAll	Diffrna_up	LiverSnt_CtVsAll-LSECs	Ephrin presentation on cell surface	0.00812535355356274	2.090158	13.5	2	3	428	EFNB1;EFNB2
Mbco2beta_level3	LiverSnt_CtVsAll	Diffrna_up	LiverSnt_CtVsAll-LSECs	Transforming growth factor beta receptor signaling	0.00812535355356274	2.090158	13.5	2	3	428	TGFBR2;TGFBR3
Mbco2beta_level3	LiverSnt_CtVsAll	Diffrna_up	LiverSnt_CtVsAll-LSECs	Upstream regulation of lamellipodium dynamics	0.00979302862941281	2.009083	15	3	9	428	ARHGEF6;PREX1;PREX2
Mbco2beta_level3	LiverSnt_CtVsAll	Diffrna_up	LiverSnt_CtVsAll-LSECs	Leukocyte rolling on and transmigration through endothelium	0.0106995675581375	1.970634	16	4	17	428	ICAM2;MCAM;PECAM1;VCAM1
Mbco2beta_level3	LiverSnt_CtVsAll	Diffrna_up	LiverSnt_CtVsAll-LSECs	Actin filament bundling and crosslinking	0.0160250263528108	1.795201	17	4	19	428	FHOD1;FLNB;LIMA1;SPTBN1
Mbco2beta_level3	LiverSnt_CtVsAll	Diffrna_up	LiverSnt_CtVsAll-LSECs	Cortical cytoskeleton dynamics	0.01695689603388	1.770654	18	5	29	428	EPB41L2;FLNB;RDX;SPTBN1;UTRN
Mbco2beta_level3	LiverSnt_CtVsAll	Diffrna_up	LiverSnt_CtVsAll-LSECs	Initiation of lipoprotein clearance	0.0177717914473056	1.750269	19	3	11	428	CD36;STAB1;STAB2
Mbco2beta_level3	LiverSnt_CtVsAll	Diffrna_up	LiverSnt_CtVsAll-LSECs	Generation of electrochemical gradients by Na-K-ATPase	0.0252234202444521	1.598196	20	2	5	428	ATP1B3;FXYD5
Mbco2beta_level3	LiverSnt_CtVsAll	Diffrna_up	LiverSnt_CtVsAll-LSECs	Hippo signaling	0.026690241254984	1.573647	21	4	22	428	FAT4;PTPN14;TEAD4;WTIP
Mbco2beta_level3	LiverSnt_CtVsAll	Diffrna_up	LiverSnt_CtVsAll-LSECs	Notch signaling in receiving cell	0.0284724368621023	1.545575	22	3	13	428	MAML2;NOTCH1;NOTCH4
Mbco2beta_level3	LiverSnt_CtVsAll	Diffrna_up	LiverSnt_CtVsAll-LSECs	G protein-regulated adenylate cyclase signaling cascade	0.0358046517055119	1.446061	23	5	35	428	ADCY4;AKAP12;PDE4D;PDE7B;RGS3
Mbco2beta_level3	LiverSnt_CtVsAll	Diffrna_up	LiverSnt_CtVsAll-LSECs	Initiation of phagocytosis of microorganism via non-opsonic receptors	0.0493621091734116	1.306606	24.5	2	7	428	CD36;MRC1
Mbco2beta_level3	LiverSnt_CtVsAll	Diffrna_up	LiverSnt_CtVsAll-LSECs	NOD-like receptor signaling	0.0493621091734116	1.306606	24.5	2	7	428	NLRP1;NOD1
Mbco2beta_level3	LiverSnt_CtVsAll	Diffrna_up	LiverSnt_CtVsAll-Macrophage	RHOA RAC1 CDC42 signaling pathway	2.34591207229557E-07	6.629688	1	12	37	428	ABR;ARHGAP15;ARHGAP18;ARHGAP27;ARHGAP9;ARHGEF2;ARHGEF6;DOCK2;DOCK4;PREX1;SRGAP2;VAV3
Mbco2beta_level3	LiverSnt_CtVsAll	Diffrna_up	LiverSnt_CtVsAll-Macrophage	C-type lectin receptor signaling	7.88670499770738E-06	5.103105	2	5	7	428	CLEC12A;CLEC2B;CLEC4E;CLEC7A;MRC1
Mbco2beta_level3	LiverSnt_CtVsAll	Diffrna_up	LiverSnt_CtVsAll-Macrophage	Initiation of phagocytosis via Ig receptors	7.9144354174249E-06	5.10158	3	6	11	428	FCGR2A;FCGR3A;GAB2;GRB2;HCK;LYN
Mbco2beta_level3	LiverSnt_CtVsAll	Diffrna_up	LiverSnt_CtVsAll-Macrophage	Leukocyte rolling on and transmigration through endothelium	1.37551074931116E-05	4.861536	4	7	17	428	CD44;ITGA4;ITGAM;ITGB2;PECAM1;SELPLG;VCAM1
Mbco2beta_level3	LiverSnt_CtVsAll	Diffrna_up	LiverSnt_CtVsAll-Macrophage	Initiation of phagocytosis via complement receptors	3.74130735246493E-05	4.426977	5.5	4	5	428	CR1;ITGAM;ITGAX;ITGB2
Mbco2beta_level3	LiverSnt_CtVsAll	Diffrna_up	LiverSnt_CtVsAll-Macrophage	Superoxide generation by phagocyte NOX2 NADPH oxidase	3.74130735246493E-05	4.426977	5.5	4	5	428	CYBA;NCF1;NCF2;NCF4
Mbco2beta_level3	LiverSnt_CtVsAll	Diffrna_up	LiverSnt_CtVsAll-Macrophage	Antigen presentation via MHC class II molecules	0.000148246203855281	3.829016	7	3	3	428	CD74;HLA-DRA;HLA-DRB1
Mbco2beta_level3	LiverSnt_CtVsAll	Diffrna_up	LiverSnt_CtVsAll-Macrophage	Initiation of phagocytosis of microorganism via non-opsonic receptors	0.000240380226458278	3.619101	8	4	7	428	CLEC4E;CLEC7A;MARCO;MRC1
Mbco2beta_level3	LiverSnt_CtVsAll	Diffrna_up	LiverSnt_CtVsAll-Macrophage	Inflammasome assembly and initiation of proinflammtory response	0.000569551402346378	3.244467	9	3	4	428	CASP1;NAIP;NLRC4
Mbco2beta_level3	LiverSnt_CtVsAll	Diffrna_up	LiverSnt_CtVsAll-Macrophage	G protein-regulated phospholipase C beta signaling cascade	0.000790709918965936	3.101983	10	5	15	428	GNAQ;PLCB2;PRKCB;RGS18;RGS2
Mbco2beta_level3	LiverSnt_CtVsAll	Diffrna_up	LiverSnt_CtVsAll-Macrophage	Formin-mediated linear actin filament nucleation and elongation	0.000794534935723658	3.099887	11	4	9	428	DAAM2;FMN1;FMNL1;FMNL2
Mbco2beta_level3	LiverSnt_CtVsAll	Diffrna_up	LiverSnt_CtVsAll-Macrophage	Lysosomal protein degradation	0.00274772576608575	2.561027	12	4	12	428	CTSB;CTSC;CTSS;LGMN
Mbco2beta_level3	LiverSnt_CtVsAll	Diffrna_up	LiverSnt_CtVsAll-Macrophage	Heparin-binding EGF-like growth factor synthesis and processing	0.00280728198711321	2.551714	13	2	2	428	ADAM9;HBEGF
Mbco2beta_level3	LiverSnt_CtVsAll	Diffrna_up	LiverSnt_CtVsAll-Macrophage	Scavenger receptor-mediated initiation of cargo uptake	0.00380440160314827	2.419714	14	4	13	428	CD163;CD68;MARCO;STAB1
Mbco2beta_level3	LiverSnt_CtVsAll	Diffrna_up	LiverSnt_CtVsAll-Macrophage	NOD-like receptor signaling	0.00441869908980826	2.354706	15	3	7	428	NAIP;NLRC4;NLRP1
Mbco2beta_level3	LiverSnt_CtVsAll	Diffrna_up	LiverSnt_CtVsAll-Macrophage	Regulation of actin dynamics during macropinocytosis	0.0134461746424575	1.871401	16	3	10	428	INPP5D;PTEN;SYK
Mbco2beta_level3	LiverSnt_CtVsAll	Diffrna_up	LiverSnt_CtVsAll-Macrophage	Alternative complement pathway	0.0156811557049544	1.804622	17.5	2	4	428	CFD;CFP
Mbco2beta_level3	LiverSnt_CtVsAll	Diffrna_up	LiverSnt_CtVsAll-Macrophage	Transcriptional control of myofibrillogenesis	0.0156811557049544	1.804622	17.5	2	4	428	MEF2A;MEF2C
Mbco2beta_level3	LiverSnt_CtVsAll	Diffrna_up	LiverSnt_CtVsAll-Macrophage	Chondroitin sulfate and dermatan sulfate chain biosynthesis	0.0177717914473056	1.750269	19	3	11	428	CHST11;CHST15;CSGALNACT2
Mbco2beta_level3	LiverSnt_CtVsAll	Diffrna_up	LiverSnt_CtVsAll-Macrophage	Antimicrobial defense	0.0252234202444521	1.598196	23	2	5	428	S100A8;S100A9
Mbco2beta_level3	LiverSnt_CtVsAll	Diffrna_up	LiverSnt_CtVsAll-Macrophage	Carrier-mediated calcium transport across plasma membrane	0.0252234202444521	1.598196	23	2	5	428	SLC24A4;SLC8A1
Mbco2beta_level3	LiverSnt_CtVsAll	Diffrna_up	LiverSnt_CtVsAll-Macrophage	Generation of electrochemical gradients by Na-K-ATPase	0.0252234202444521	1.598196	23	2	5	428	ATP1B3;FXYD5
Mbco2beta_level3	LiverSnt_CtVsAll	Diffrna_up	LiverSnt_CtVsAll-Macrophage	Interaction of integrin with complement and coagulation factors	0.0252234202444521	1.598196	23	2	5	428	ITGAX;ITGB2
Mbco2beta_level3	LiverSnt_CtVsAll	Diffrna_up	LiverSnt_CtVsAll-Macrophage	Proteolysis of basement membrane	0.0252234202444521	1.598196	23	2	5	428	CTSB;CTSS
Mbco2beta_level3	LiverSnt_CtVsAll	Diffrna_up	LiverSnt_CtVsAll-Macrophage	Proton-coupled late endosomal and lysosomal transmembrane transport	0.0252234202444521	1.598196	23	2	5	428	SLC11A1;SLC15A3
Mbco2beta_level3	LiverSnt_CtVsAll	Diffrna_up	LiverSnt_CtVsAll-Macrophage	Toll-like receptor signaling	0.0252234202444521	1.598196	23	2	5	428	TLR1;TLR2
Mbco2beta_level3	LiverSnt_CtVsAll	Diffrna_up	LiverSnt_CtVsAll-Macrophage	G protein-regulated adenylate cyclase signaling cascade	0.0358046517055119	1.446061	27	5	35	428	ADCY7;PDE4A;PDE4B;RGS18;RGS2
Mbco2beta_level3	LiverSnt_CtVsAll	Diffrna_up	LiverSnt_CtVsAll-Macrophage	Proteolysis of fibril-forming collagen	0.0365211348639073	1.437456	28.5	2	6	428	CTSB;CTSS
Mbco2beta_level3	LiverSnt_CtVsAll	Diffrna_up	LiverSnt_CtVsAll-Macrophage	Voltage-gated potassium flux	0.0365211348639073	1.437456	28.5	2	6	428	KCNE1;KCNMA1
Mbco2beta_level3	LiverSnt_CtVsAll	Diffrna_up	LiverSnt_CtVsAll-Macrophage	Cardiomyocyte pacemaker current generation	0.0493621091734116	1.306606	30	2	7	428	KCNE1;SLC8A1
Mbco2beta_level3	LiverSnt_CtVsAll	Diffrna_up	LiverSnt_CtVsAll-NKTcell	Leukocyte rolling on and transmigration through endothelium	0.00135624081586658	2.867663	1	5	17	419	CD44;ITGA4;ITGAL;ITGB2;SELPLG
Mbco2beta_level3	LiverSnt_CtVsAll	Diffrna_up	LiverSnt_CtVsAll-NKTcell	Cytosolic protein acetylation and deacetylation	0.0017662605530857	2.752945	2	4	11	419	ELP2;ELP3;ELP4;NAA15
Mbco2beta_level3	LiverSnt_CtVsAll	Diffrna_up	LiverSnt_CtVsAll-NKTcell	RHOA RAC1 CDC42 signaling pathway	0.00256914073201913	2.590212	3	7	37	419	ARHGAP1;ARHGAP15;ARHGAP35;ARHGAP9;DOCK2;PREX1;VAV3
Mbco2beta_level3	LiverSnt_CtVsAll	Diffrna_up	LiverSnt_CtVsAll-NKTcell	Hyaluronan receptor CD44 signaling	0.00269032470501478	2.570195	4	2	2	419	CD44;FYN
Mbco2beta_level3	LiverSnt_CtVsAll	Diffrna_up	LiverSnt_CtVsAll-NKTcell	Regulation of pre-mRNA processing by hnRNPs	0.00619097381714847	2.208241	5	4	15	419	HNRNPD;HNRNPDL;HNRNPK;HNRNPM
Mbco2beta_level3	LiverSnt_CtVsAll	Diffrna_up	LiverSnt_CtVsAll-NKTcell	Induction of ribophagy	0.0150509175818239	1.822437	6.5	2	4	419	G3BP1;USP10
Mbco2beta_level3	LiverSnt_CtVsAll	Diffrna_up	LiverSnt_CtVsAll-NKTcell	Induction of xenophagy	0.0150509175818239	1.822437	6.5	2	4	419	RB1CC1;TAX1BP1
Mbco2beta_level3	LiverSnt_CtVsAll	Diffrna_up	LiverSnt_CtVsAll-NKTcell	Nucleocytoplasmic protein transport	0.0155874514021554	1.807225	8	5	29	419	KPNA4;KPNA6;KPNB1;RANBP2;TNPO1
Mbco2beta_level3	LiverSnt_CtVsAll	Diffrna_up	LiverSnt_CtVsAll-NKTcell	Antigen presentation via MHC class I molecules	0.016785790739515	1.775058	9	3	11	419	B2M;HLA-A;HLA-B
Mbco2beta_level3	LiverSnt_CtVsAll	Diffrna_up	LiverSnt_CtVsAll-NKTcell	Canonical deadenylation of cytosolic mRNA by CCR4-NOT complex	0.0215338361470137	1.666879	10	3	12	419	CNOT1;CNOT2;CNOT6L
Mbco2beta_level3	LiverSnt_CtVsAll	Diffrna_up	LiverSnt_CtVsAll-NKTcell	Regulation of RNA polymerase II elongation activity	0.0295784924700629	1.529024	11	5	34	419	CDC73;ELP2;ELP3;ELP4;TCERG1
Mbco2beta_level3	LiverSnt_CtVsAll	Diffrna_up	LiverSnt_CtVsAll-NKTcell	Multivesicular body dynamics	0.0330897063714442	1.480307	12	5	35	419	PDCD6IP;PIKFYVE;RAB7A;USP8;VTA1
Mbco2beta_level3	LiverSnt_CtVsAll	Diffrna_up	LiverSnt_CtVsAll-NKTcell	Induction of ER-phagy	0.0351061260745517	1.454617	13.5	2	6	419	CCPG1;SEC62
Mbco2beta_level3	LiverSnt_CtVsAll	Diffrna_up	LiverSnt_CtVsAll-NKTcell	Intercellular bridge and midbody assembly and organization	0.0351061260745517	1.454617	13.5	2	6	419	ARHGAP1;YWHAE
Mbco2beta_level3	LiverSnt_CtVsAll	Diffrna_up	LiverSnt_CtVsAll-NKTcell	Electron transport chain	0.0437717648486476	1.358806	15	7	63	419	MT-CO1;MT-CO2;MT-CO3;NDUFA10;SDHC;TTC19;UQCRC2
Mbco2beta_level3	LiverSnt_CtVsAll	Diffrna_up	LiverSnt_CtVsAll-NKTcell	Intercellular bridge abscission	0.0470262430722566	1.32766	16	3	16	419	PDCD6IP;PIK3C3;TTC19
Mbco2beta_level3	LiverSnt_CtVsAll	Diffrna_up	LiverSnt_CtVsAll-NKTcell	Centrosome biogenesis and maturation	0.0474847817875595	1.323446	17.5	2	7	419	CDK5RAP2;NIN
Mbco2beta_level3	LiverSnt_CtVsAll	Diffrna_up	LiverSnt_CtVsAll-NKTcell	Mitochondrial coupling to microtubule transport system	0.0474847817875595	1.323446	17.5	2	7	419	NDEL1;NUDCD3
Mbco2beta_level3	LiverSnt_CtVsAll	Diffrna_up	LiverSnt_CtVsAll-Stellate	Biosynthesis of fibril-forming collagen	2.18465343273564E-08	7.660617	1	6	6	429	COL1A1;COL1A2;COL27A1;COL3A1;COL5A2;COL5A3
Mbco2beta_level3	LiverSnt_CtVsAll	Diffrna_up	LiverSnt_CtVsAll-Stellate	Focal adhesion organization	7.93342396349358E-08	7.100539	2	14	47	429	CSRP1;DLC1;DOCK1;FERMT2;FHL2;ILK;ITGB1;LPP;PEAK1;PTK2;RND3;ROCK2;TLN2;VCL
Mbco2beta_level3	LiverSnt_CtVsAll	Diffrna_up	LiverSnt_CtVsAll-Stellate	Stress fiber assembly, organization and upstream regulation	9.89374064407419E-08	7.00464	3	9	18	429	ACTN1;ACTN4;MYH10;MYH9;PALLD;ROCK2;TPM1;TPM2;TPM4
Mbco2beta_level3	LiverSnt_CtVsAll	Diffrna_up	LiverSnt_CtVsAll-Stellate	Smooth muscle thin myofilament organization	5.57949526050011E-07	6.253405	4	6	8	429	ACTA2;CALD1;CNN2;TPM1;TPM2;TPM4
Mbco2beta_level3	LiverSnt_CtVsAll	Diffrna_up	LiverSnt_CtVsAll-Stellate	Cortical cytoskeleton dynamics	1.3068524019148E-06	5.883773	5	10	29	429	ACTN1;ACTN4;ANK3;DMD;EPB41L2;FLNA;MYH10;MYH9;TLN2;VCL
Mbco2beta_level3	LiverSnt_CtVsAll	Diffrna_up	LiverSnt_CtVsAll-Stellate	Basement membrane assembly and organization	2.83488722523917E-06	5.547464	6	7	14	429	COL4A1;COL4A2;ITGB1;LAMB1;NID1;P3H2;PXDN
Mbco2beta_level3	LiverSnt_CtVsAll	Diffrna_up	LiverSnt_CtVsAll-Stellate	Integrin costamere-mediated coupling between cytoskeleton and ECM	0.000108516367177754	3.964505	7	4	6	429	FERMT2;ITGB1;TLN2;VCL
Mbco2beta_level3	LiverSnt_CtVsAll	Diffrna_up	LiverSnt_CtVsAll-Stellate	Biosynthesis of beaded-filament forming collagen	0.000149290191207332	3.825969	8	3	3	429	COL6A1;COL6A2;COL6A3
Mbco2beta_level3	LiverSnt_CtVsAll	Diffrna_up	LiverSnt_CtVsAll-Stellate	Crosslinking between different cytoskeletal networks and nuclear envelope components	0.000242567541662081	3.615167	9	4	7	429	KANK1;MACF1;MAP1B;MAP2
Mbco2beta_level3	LiverSnt_CtVsAll	Diffrna_up	LiverSnt_CtVsAll-Stellate	Actin filament bundling and crosslinking	0.000327000127324615	3.485452	10	6	19	429	ACTN1;ACTN4;EPS8;FLNA;LIMA1;TAGLN
Mbco2beta_level3	LiverSnt_CtVsAll	Diffrna_up	LiverSnt_CtVsAll-Stellate	Cell polarity establishment	0.000799180809032021	3.097355	11	5	15	429	EPB41L2;LIN7A;PARD3;PARD3B;ROCK2
Mbco2beta_level3	LiverSnt_CtVsAll	Diffrna_up	LiverSnt_CtVsAll-Stellate	Z-disc organization	0.00137712507590955	2.861027	12	3	5	429	FHL1;PDLIM3;PDLIM5
Mbco2beta_level3	LiverSnt_CtVsAll	Diffrna_up	LiverSnt_CtVsAll-Stellate	Chondroitin sulfate and dermatan sulfate chain biosynthesis	0.00192780227582287	2.714937	13	4	11	429	CHST15;CHSY1;CHSY3;DSE
Mbco2beta_level3	LiverSnt_CtVsAll	Diffrna_up	LiverSnt_CtVsAll-Stellate	Elastin attachment to microfibril scaffold	0.00282043084885907	2.549685	14.5	2	2	429	LTBP1;LTBP4
Mbco2beta_level3	LiverSnt_CtVsAll	Diffrna_up	LiverSnt_CtVsAll-Stellate	Type III intermediate filament dynamics	0.00282043084885907	2.549685	14.5	2	2	429	NES;VIM
Mbco2beta_level3	LiverSnt_CtVsAll	Diffrna_up	LiverSnt_CtVsAll-Stellate	Inhibition of matrix metalloproteinases, ADAM and ADAMTS proteases	0.00816271216419545	2.088166	16.5	2	3	429	TIMP2;TIMP3
Mbco2beta_level3	LiverSnt_CtVsAll	Diffrna_up	LiverSnt_CtVsAll-Stellate	Platelet-derived growth factor receptor signaling	0.00816271216419545	2.088166	16.5	2	3	429	PDGFRA;PDGFRB
Mbco2beta_level3	LiverSnt_CtVsAll	Diffrna_up	LiverSnt_CtVsAll-Stellate	Contractile ring assembly and constriction	0.0098563485429464	2.006284	18.5	3	9	429	MYH10;MYH9;MYL9
Mbco2beta_level3	LiverSnt_CtVsAll	Diffrna_up	LiverSnt_CtVsAll-Stellate	Integrin-extracellular matrix interaction and signaling	0.0098563485429464	2.006284	18.5	3	9	429	ITGA1;ITGA9;ITGB1
Mbco2beta_level3	LiverSnt_CtVsAll	Diffrna_up	LiverSnt_CtVsAll-Stellate	PI3 kinase-AKT signaling pathway	0.0135318506829091	1.868643	20	3	10	429	AKT3;INPP4B;PTEN
Mbco2beta_level3	LiverSnt_CtVsAll	Diffrna_up	LiverSnt_CtVsAll-Stellate	Extracellular procollagen cleavage into collagen	0.0157519175263795	1.802667	21.5	2	4	429	ADAMTS2;BMP1
Mbco2beta_level3	LiverSnt_CtVsAll	Diffrna_up	LiverSnt_CtVsAll-Stellate	Striated muscle thin myofilament organization	0.0157519175263795	1.802667	21.5	2	4	429	TPM1;TPM2
Mbco2beta_level3	LiverSnt_CtVsAll	Diffrna_up	LiverSnt_CtVsAll-Stellate	Dystrophin or utrophin complex-mediated coupling between cytoskeleton and ECM	0.0253351124933541	1.596277	26	2	5	429	DMD;SYNM
Mbco2beta_level3	LiverSnt_CtVsAll	Diffrna_up	LiverSnt_CtVsAll-Stellate	Fibroblast growth factor receptor signaling	0.0253351124933541	1.596277	26	2	5	429	FGFR1;FGFR2
Mbco2beta_level3	LiverSnt_CtVsAll	Diffrna_up	LiverSnt_CtVsAll-Stellate	GPCR desensitization and endocytic adaptor recruitment	0.0253351124933541	1.596277	26	2	5	429	ARRB1;GRK5
Mbco2beta_level3	LiverSnt_CtVsAll	Diffrna_up	LiverSnt_CtVsAll-Stellate	Insulin-like growth factor receptor signaling	0.0253351124933541	1.596277	26	2	5	429	IGF1R;IRS1
Mbco2beta_level3	LiverSnt_CtVsAll	Diffrna_up	LiverSnt_CtVsAll-Stellate	Integrin-basement membrane interaction and signaling	0.0253351124933541	1.596277	26	2	5	429	ITGA1;ITGB1
Mbco2beta_level3	LiverSnt_CtVsAll	Diffrna_up	LiverSnt_CtVsAll-Stellate	Notch ligand presentation	0.0253351124933541	1.596277	26	2	5	429	DLL1;JAG1
Mbco2beta_level3	LiverSnt_CtVsAll	Diffrna_up	LiverSnt_CtVsAll-Stellate	Smooth muscle thick myofilament organization and regulation	0.0253351124933541	1.596277	26	2	5	429	MYL9;PPP1R12A
Mbco2beta_level3	LiverSnt_CtVsAll	Diffrna_up	LiverSnt_CtVsAll-Stellate	Hippo signaling	0.0268929826583105	1.570361	30	4	22	429	AMOTL2;PTPN14;TEAD1;WTIP
Mbco2beta_level3	LiverSnt_CtVsAll	Diffrna_up	LiverSnt_CtVsAll-Stellate	Actin filament capping	0.028645928069395	1.542937	31	3	13	429	ADD1;EPS8;TMOD2
Mbco2beta_level3	LiverSnt_CtVsAll	Diffrna_up	LiverSnt_CtVsAll-Stellate	Filopodium assembly, organization and upstream regulation	0.0350542918542009	1.455259	32	3	14	429	ARHGEF6;ENAH;MYO10
Mbco2beta_level3	LiverSnt_CtVsAll	Diffrna_up	LiverSnt_CtVsAll-Stellate	Adherens junction organization	0.0359518237796601	1.444279	33	4	24	429	DLG5;MYO1D;RND3;WTIP
Mbco2beta_level3	LiverSnt_CtVsAll	Diffrna_up	LiverSnt_CtVsAll-Stellate	Bone morphogenetic protein receptor signaling	0.0366798018475407	1.435573	34.5	2	6	429	BMPR1A;BMPR2
Mbco2beta_level3	LiverSnt_CtVsAll	Diffrna_up	LiverSnt_CtVsAll-Stellate	gp130 receptor signaling	0.0366798018475407	1.435573	34.5	2	6	429	LIFR;OSMR
Mbco2beta_level3	LiverSnt_CtVsAll	Diffrna_up	LiverSnt_CtVsAll-Stellate	RHOA RAC1 CDC42 signaling pathway	0.0445103192201574	1.351539	36	5	37	429	ARHGAP15;ARHGEF6;DLC1;DOCK1;ROCK2
